# Gene prediction and evolutionary characterization of heat shock transcription factors in *Salvia miltiorrhiza*

**DOI:** 10.1101/2023.05.19.541281

**Authors:** Xianwen Meng, Xiang Yan

**Affiliations:** School of Information Engineering, Yulin University, Yulin, Shaanxi, 719000, China; Shaanxi Provincial Engineering and Technology Research Center of Cashmere Goats, Yulin University, Yulin, Shaanxi, 719000, China; State Key Laboratory of Soil Erosion and Dryland Farming on the Loess Plateau, Northwest A&F University, Yangling, Shaanxi, 712100, China; State Key Laboratory of Soil Erosion and Dryland Farming on the Loess Plateau, Institute of Soil and Water Conservation, Chinese Academy of Sciences and Ministry of Water Resource, Yangling, Shaanxi, 712100, China

**Keywords:** Salvia miltiorrhiza, heat shock transcription factor genes, prediction

## Abstract

**Background:** Heat shock transcription factors (HSFs) serve as central regulators in plants and enable adaptations to dynamic environmental changes, such as heat stress. *Salvia miltiorrhiza* is an important medicinal plant model. However, various biotic and abiotic stresses, pathogen infections, and degeneration of elite cultivars limit the yield and quality of S. miltiorrhiza. Therefore, it is important to predict and characterize the stress resistance genes of *S. miltiorrhiza* and clarify potential molecular mechanisms for genetic improvement. However, the knowledge of HSF genes in *S. miltiorrhiza* is limited.

**Methods:** Thus, we performed a genome-wide analysis of HSF genes in *S. miltiorrhiza*.

**Results:** Using high-quality genome sequences, we predicted 34 HSF genes distributed unevenly across eight chromosomes. Twenty-three genes were segmentally duplicated, suggesting that in *S. miltiorrhiza*, segmental duplications have significantly contributed to the expansion of the HSF gene family. The predicted genes were divided into 15 phylogenetic groups, among which the sequence characteristics were relatively well conserved. The Ka/Ks ratios indicated that duplicated HSF genes underwent negative selection. Most of the HSF genes displayed different expression characteristics under drought stress and salicylic acid induction. This study provides valuable data that may inform further functional studies of HSF genes in *S. miltiorrhiza*.
