## Supplementary material for "Gene prediction and evolutionary characterization of heat shock transcription factors in *Salvia miltiorrhiza*": Table S1

### Sheet: Sheet1
Table S1 HSF genes predicted in S. miltiorrhiza and five representative plant species.
No.	Species	Gene Name	Gene Symbol	Group Name	Transcript Name	Peptide Name	Chromosome Name	Strand	Gene Start (bp)	Gene End (bp)
1	A. thaliana	AT1G32330	AtHSF01	HSFA1D	AT1G32330.1	AT1G32330.1	Chr1	-1	11656964	11660471
2	A. thaliana	AT1G46264	AtHSF02	HSFB4	AT1G46264.1	AT1G46264.1	Chr1	1	17224720	17226541
3	A. thaliana	AT1G67970	AtHSF03	HSFA8	AT1G67970.1	AT1G67970.1	Chr1	-1	25484449	25486512
4	A. thaliana	AT2G26150	AtHSF04	HSFA2	AT2G26150.1	AT2G26150.1	Chr2	1	11135624	11137792
5	A. thaliana	AT2G41690	AtHSF05	HSFB3	AT2G41690.1	AT2G41690.1	Chr2	1	17381647	17382851
6	A. thaliana	AT3G02990	AtHSF06	HSFA1E	AT3G02990.1	AT3G02990.1	Chr3	1	673428	676428
7	A. thaliana	AT3G22830	AtHSF07	HSFA6B	AT3G22830.1	AT3G22830.1	Chr3	1	8078789	8081059
8	A. thaliana	AT3G24520	AtHSF08	HSFC1	AT3G24520.1	AT3G24520.1	Chr3	1	8941066	8942874
9	A. thaliana	AT3G51910	AtHSF09	HSFA7A	AT3G51910.1	AT3G51910.1	Chr3	1	19265141	19266806
10	A. thaliana	AT3G63350	AtHSF10	HSFA7B	AT3G63350.1	AT3G63350.1	Chr3	1	23399236	23400812
11	A. thaliana	AT4G11660	AtHSF11	HSFB2B	AT4G11660.1	AT4G11660.1	Chr4	1	7042354	7044708
12	A. thaliana	AT4G13980	AtHSF12	HSFA5	AT4G13980.1	AT4G13980.1	Chr4	-1	8076903	8079408
13	A. thaliana	AT4G17750	AtHSF13	HSFA1A	AT4G17750.1	AT4G17750.1	Chr4	-1	9869818	9871646
14	A. thaliana	AT4G18880	AtHSF14	HSFA4A	AT4G18880.1	AT4G18880.1	Chr4	-1	10347479	10349902
15	A. thaliana	AT4G36990	AtHSF15	HSFB1	AT4G36990.1	AT4G36990.1	Chr4	1	17440177	17442151
16	A. thaliana	AT5G03720	AtHSF16	HSFA3	AT5G03720.1	AT5G03720.1	Chr5	-1	971142	974326
17	A. thaliana	AT5G16820	AtHSF17	HSFA1B	AT5G16820.1	AT5G16820.1	Chr5	1	5530195	5532889
18	A. thaliana	AT5G43840	AtHSF18	HSFA6A	AT5G43840.1	AT5G43840.1	Chr5	-1	17625353	17626487
19	A. thaliana	AT5G45710	AtHSF19	HSFA4C	AT5G45710.1	AT5G45710.1	Chr5	1	18540665	18542864
20	A. thaliana	AT5G54070	AtHSF20	HSFA9	AT5G54070.1	AT5G54070.1	Chr5	1	21943983	21945651
21	A. thaliana	AT5G62020	AtHSF21	HSFB2A	AT5G62020.1	AT5G62020.1	Chr5	1	24915807	24917643
22	S. miltiorrhiza	GWHGAOSJ001277	SmHSF01	A9	GWHTAOSJ001277	GWHPAOSJ001277	GWHAOSJ00000341	-	28731	30471
23	S. miltiorrhiza	GWHGAOSJ001304	SmHSF02	A7	GWHTAOSJ001304	GWHPAOSJ001304	GWHAOSJ00000845	-	32515	34253
24	S. miltiorrhiza	GWHGAOSJ001563	SmHSF03	A2	GWHTAOSJ001563	GWHPAOSJ001563	GWHAOSJ00000135	-	89228	91630
25	S. miltiorrhiza	GWHGAOSJ003446	SmHSF04	B2	GWHTAOSJ003446	GWHPAOSJ003446	Sm01	-	52617169	52619131
26	S. miltiorrhiza	GWHGAOSJ003593	SmHSF05	A9	GWHTAOSJ003593	GWHPAOSJ003593	Sm01	-	55066677	55068890
27	S. miltiorrhiza	GWHGAOSJ004497	SmHSF06	B4	GWHTAOSJ004497	GWHPAOSJ004497	Sm01	-	66173487	66175033
28	S. miltiorrhiza	GWHGAOSJ004649	SmHSF07	A7	GWHTAOSJ004649	GWHPAOSJ004649	Sm01	-	67984109	67988066
29	S. miltiorrhiza	GWHGAOSJ004920	SmHSF08	B3	GWHTAOSJ004920	GWHPAOSJ004920	Sm01	-	70754509	70757262
30	S. miltiorrhiza	GWHGAOSJ006555	SmHSF09	A2	GWHTAOSJ006555	GWHPAOSJ006555	Sm02	-	849820	851921
31	S. miltiorrhiza	GWHGAOSJ007410	SmHSF10	B2	GWHTAOSJ007410	GWHPAOSJ007410	Sm02	-	9983519	9985373
32	S. miltiorrhiza	GWHGAOSJ007831	SmHSF11	A7	GWHTAOSJ007831	GWHPAOSJ007831	Sm02	-	17108630	17113725
33	S. miltiorrhiza	GWHGAOSJ008020	SmHSF12	A1	GWHTAOSJ008020	GWHPAOSJ008020	Sm02	-	20136211	20139358
34	S. miltiorrhiza	GWHGAOSJ010875	SmHSF13	A6	GWHTAOSJ010875	GWHPAOSJ010875	Sm03	-	12486179	12487783
35	S. miltiorrhiza	GWHGAOSJ011087	SmHSF14	A5	GWHTAOSJ011087	GWHPAOSJ011087	Sm03	-	15038175	15041500
36	S. miltiorrhiza	GWHGAOSJ012410	SmHSF15	A3	GWHTAOSJ012410	GWHPAOSJ012410	Sm03	-	36193660	36195130
37	S. miltiorrhiza	GWHGAOSJ014590	SmHSF16	A4	GWHTAOSJ014590	GWHPAOSJ014590	Sm04	-	38679959	38681485
38	S. miltiorrhiza	GWHGAOSJ014694	SmHSF17	A9	GWHTAOSJ014694	GWHPAOSJ014694	Sm04	-	41053586	41054446
39	S. miltiorrhiza	GWHGAOSJ014718	SmHSF18	A9	GWHTAOSJ014718	GWHPAOSJ014718	Sm04	-	41452448	41453274
40	S. miltiorrhiza	GWHGAOSJ014732	SmHSF19	A9	GWHTAOSJ014732	GWHPAOSJ014732	Sm04	-	41746782	41747660
41	S. miltiorrhiza	GWHGAOSJ014740	SmHSF20	B5	GWHTAOSJ014740	GWHPAOSJ014740	Sm04	-	41858053	41862419
42	S. miltiorrhiza	GWHGAOSJ015793	SmHSF21	B4	GWHTAOSJ015793	GWHPAOSJ015793	Sm04	-	59854187	59855666
43	S. miltiorrhiza	GWHGAOSJ017002	SmHSF22	A4	GWHTAOSJ017002	GWHPAOSJ017002	Sm04	-	73026010	73028332
44	S. miltiorrhiza	GWHGAOSJ017966	SmHSF23	A1	GWHTAOSJ017966	GWHPAOSJ017966	Sm05	-	15867302	15872359
45	S. miltiorrhiza	GWHGAOSJ018248	SmHSF24	A8	GWHTAOSJ018248	GWHPAOSJ018248	Sm05	-	32251902	32254411
46	S. miltiorrhiza	GWHGAOSJ018838	SmHSF25	B2	GWHTAOSJ018838	GWHPAOSJ018838	Sm05	-	44095866	44097284
47	S. miltiorrhiza	GWHGAOSJ020379	SmHSF26	A6	GWHTAOSJ020379	GWHPAOSJ020379	Sm05	-	62362106	62363895
48	S. miltiorrhiza	GWHGAOSJ021001	SmHSF27	A4	GWHTAOSJ021001	GWHPAOSJ021001	Sm06	-	4636102	4638552
49	S. miltiorrhiza	GWHGAOSJ021164	SmHSF28	B5	GWHTAOSJ021164	GWHPAOSJ021164	Sm06	-	6211345	6212895
50	S. miltiorrhiza	GWHGAOSJ021890	SmHSF29	C1	GWHTAOSJ021890	GWHPAOSJ021890	Sm06	-	15562431	15563668
51	S. miltiorrhiza	GWHGAOSJ023505	SmHSF30	C1	GWHTAOSJ023505	GWHPAOSJ023505	Sm06	-	59448677	59452050
52	S. miltiorrhiza	GWHGAOSJ026491	SmHSF31	A3	GWHTAOSJ026491	GWHPAOSJ026491	Sm07	-	57125201	57127729
53	S. miltiorrhiza	GWHGAOSJ027753	SmHSF32	A9	GWHTAOSJ027753	GWHPAOSJ027753	Sm08	-	8009395	8011247
54	S. miltiorrhiza	GWHGAOSJ028128	SmHSF33	B3	GWHTAOSJ028128	GWHPAOSJ028128	Sm08	-	14535073	14537761
55	S. miltiorrhiza	GWHGAOSJ028526	SmHSF34	B1	GWHTAOSJ028526	GWHPAOSJ028526	Sm08	-	28546765	28550994
56	O. sativa	LOC_Os01g39020	OsHSF01	A2	LOC_Os01g39020.1	LOC_Os01g39020.1	Chr1	1	21938865	21941839
57	O. sativa	LOC_Os01g43590	OsHSF02	C1	LOC_Os01g43590.1	LOC_Os01g43590.1	Chr1	1	24967398	24969047
58	O. sativa	LOC_Os01g53220	OsHSF03	C1	LOC_Os01g53220.1	LOC_Os01g53220.1	Chr1	1	30582485	30583743
59	O. sativa	LOC_Os01g54550	OsHSF04	A4	LOC_Os01g54550.1	LOC_Os01g54550.1	Chr1	1	31370225	31372759
60	O. sativa	LOC_Os02g13800	OsHSF05	C2	LOC_Os02g13800.1	LOC_Os02g13800.1	Chr2	1	7463932	7465506
61	O. sativa	LOC_Os02g29340	OsHSF06	A5	LOC_Os02g29340.1	LOC_Os02g29340.1	Chr2	1	17428027	17431373
62	O. sativa	LOC_Os02g32590	OsHSF07	A3	LOC_Os02g32590.1	LOC_Os02g32590.1	Chr2	-1	19309594	19313057
63	O. sativa	LOC_Os03g06630	OsHSF08	A6A7	LOC_Os03g06630.1	LOC_Os03g06630.1	Chr3	1	3342254	3344548
64	O. sativa	LOC_Os03g12370	OsHSF09	A8	LOC_Os03g12370.1	LOC_Os03g12370.1	Chr3	1	6537569	6541400
65	O. sativa	LOC_Os03g25120	OsHSF10	B4	LOC_Os03g25120.1	LOC_Os03g25120.1	Chr3	-1	14342679	14345575
66	O. sativa	LOC_Os03g53340	OsHSF11	A6A7	LOC_Os03g53340.1	LOC_Os03g53340.1	Chr3	-1	30603964	30607164
67	O. sativa	LOC_Os03g58160	OsHSF12	A6A7	LOC_Os03g58160.1	LOC_Os03g58160.1	Chr3	1	33105828	33109091
68	O. sativa	LOC_Os03g63750	OsHSF13	A1	LOC_Os03g63750.1	LOC_Os03g63750.1	Chr3	1	35989011	35992635
69	O. sativa	LOC_Os04g48030	OsHSF14	B2	LOC_Os04g48030.1	LOC_Os04g48030.1	Chr4	1	28574411	28576248
70	O. sativa	LOC_Os05g45410	OsHSF15	A4	LOC_Os05g45410.1	LOC_Os05g45410.1	Chr5	1	26344414	26346889
71	O. sativa	LOC_Os06g35960	OsHSF16	C2	LOC_Os06g35960.1	LOC_Os06g35960.1	Chr6	-1	20996264	20998867
72	O. sativa	LOC_Os06g36930	OsHSF17	A2	LOC_Os06g36930.1	LOC_Os06g36930.1	Chr6	1	21761304	21762421
73	O. sativa	LOC_Os07g08140	OsHSF18	A6A7	LOC_Os07g08140.1	LOC_Os07g08140.1	Chr7	1	4139160	4142449
74	O. sativa	LOC_Os07g44690	OsHSF19	B4	LOC_Os07g44690.1	LOC_Os07g44690.1	Chr7	1	26673639	26676932
75	O. sativa	LOC_Os08g36700	OsHSF20	B4	LOC_Os08g36700.1	LOC_Os08g36700.1	Chr8	-1	23158296	23159531
76	O. sativa	LOC_Os08g43334	OsHSF21	B2	LOC_Os08g43334.1	LOC_Os08g43334.1	Chr8	-1	27380765	27390339
77	O. sativa	LOC_Os09g28200	OsHSF22	B4	LOC_Os09g28200.1	LOC_Os09g28200.1	Chr9	-1	17109289	17111077
78	O. sativa	LOC_Os09g28354	OsHSF23	B1	LOC_Os09g28354.1	LOC_Os09g28354.1	Chr9	1	17221426	17228961
79	O. sativa	LOC_Os09g35790	OsHSF24	B2	LOC_Os09g35790.1	LOC_Os09g35790.1	Chr9	-1	20591230	20595143
80	O. sativa	LOC_Os10g28340	OsHSF25	A6A7	LOC_Os10g28340.1	LOC_Os10g28340.1	Chr10	-1	14746101	14750175
81	P. trichocarpa	Potri.001G108100	PtHSF01	-	Potri.001G108100.4	Potri.001G108100.4.p	Chr01	1	8685711	8688338
82	P. trichocarpa	Potri.001G138900	PtHSF02	-	Potri.001G138900.3	Potri.001G138900.3.p	Chr01	-1	11325398	11330593
83	P. trichocarpa	Potri.001G273700	PtHSF03	-	Potri.001G273700.1	Potri.001G273700.1.p	Chr01	1	28753447	28755184
84	P. trichocarpa	Potri.001G320900	PtHSF04	-	Potri.001G320900.1	Potri.001G320900.1.p	Chr01	-1	33070948	33074224
85	P. trichocarpa	Potri.002G048200	PtHSF05	-	Potri.002G048200.1	Potri.002G048200.1.p	Chr02	-1	3204063	3207417
86	P. trichocarpa	Potri.002G124800	PtHSF06	-	Potri.002G124800.1	Potri.002G124800.1.p	Chr02	1	9502590	9504466
87	P. trichocarpa	Potri.003G095000	PtHSF07	-	Potri.003G095000.1	Potri.003G095000.1.p	Chr03	1	12107421	12113578
88	P. trichocarpa	Potri.004G042600	PtHSF08	-	Potri.004G042600.1	Potri.004G042600.1.p	Chr04	-1	3371566	3373969
89	P. trichocarpa	Potri.004G062300	PtHSF09	-	Potri.004G062300.1	Potri.004G062300.1.p	Chr04	-1	5267763	5269979
90	P. trichocarpa	Potri.005G214800	PtHSF10	-	Potri.005G214800.2	Potri.005G214800.2.p	Chr05	1	21802393	21803996
91	P. trichocarpa	Potri.006G115700	PtHSF11	-	Potri.006G115700.3	Potri.006G115700.3.p	Chr06	-1	9036656	9040569
92	P. trichocarpa	Potri.006G148200	PtHSF12	-	Potri.006G148200.2	Potri.006G148200.2.p	Chr06	-1	12716298	12718654
93	P. trichocarpa	Potri.006G226800	PtHSF13	-	Potri.006G226800.2	Potri.006G226800.2.p	Chr06	-1	23113081	23117410
94	P. trichocarpa	Potri.007G043800	PtHSF14	-	Potri.007G043800.1	Potri.007G043800.1.p	Chr07	-1	3760942	3763045
95	P. trichocarpa	Potri.008G136800	PtHSF15	-	Potri.008G136800.2	Potri.008G136800.2.p	Chr08	1	9187458	9192040
96	P. trichocarpa	Potri.008G157600	PtHSF16	-	Potri.008G157600.1	Potri.008G157600.1.p	Chr08	1	10807252	10809953
97	P. trichocarpa	Potri.009G068000	PtHSF17	-	Potri.009G068000.1	Potri.009G068000.1.p	Chr09	1	6778479	6780382
98	P. trichocarpa	Potri.010G082000	PtHSF18	-	Potri.010G082000.2	Potri.010G082000.2.p	Chr10	-1	10960493	10962914
99	P. trichocarpa	Potri.010G104300	PtHSF19	-	Potri.010G104300.3	Potri.010G104300.3.p	Chr10	-1	12625457	12629216
100	P. trichocarpa	Potri.011G051600	PtHSF20	-	Potri.011G051600.1	Potri.011G051600.1.p	Chr11	-1	4108052	4110672
101	P. trichocarpa	Potri.011G071700	PtHSF21	-	Potri.011G071700.1	Potri.011G071700.1.p	Chr11	-1	6408094	6410582
102	P. trichocarpa	Potri.012G138900	PtHSF22	-	Potri.012G138900.1	Potri.012G138900.1.p	Chr12	1	15176191	15177974
103	P. trichocarpa	Potri.013G079800	PtHSF23	-	Potri.013G079800.1	Potri.013G079800.1.p	Chr13	-1	6852462	6858284
104	P. trichocarpa	Potri.014G027100	PtHSF24	-	Potri.014G027100.1	Potri.014G027100.1.p	Chr14	1	1684970	1686719
105	P. trichocarpa	Potri.014G141400	PtHSF25	-	Potri.014G141400.1	Potri.014G141400.1.p	Chr14	-1	9605047	9608483
106	P. trichocarpa	Potri.015G141100	PtHSF26	-	Potri.015G141100.1	Potri.015G141100.1.p	Chr15	1	14759546	14761095
107	P. trichocarpa	Potri.016G056500	PtHSF27	-	Potri.016G056500.1	Potri.016G056500.1.p	Chr16	-1	3791852	3793902
108	P. trichocarpa	Potri.017G059600	PtHSF28	-	Potri.017G059600.1	Potri.017G059600.1.p	Chr17	-1	4833834	4836772
109	P. trichocarpa	Potri.018G079901	PtHSF29	-	Potri.018G079901.1	Potri.018G079901.1.p	Chr18	1	9819528	9820855
110	S. lycopersicum	Solyc02g072000	SlHSF01	-	Solyc02g072000.3.1	Solyc02g072000.3.1	SL4.0ch02	1	39338420	39341012
111	S. lycopersicum	Solyc02g072060	SlHSF02	-	Solyc02g072060.3.1	Solyc02g072060.3.1	SL4.0ch02	1	39356472	39357800
112	S. lycopersicum	Solyc02g078340	SlHSF03	-	Solyc02g078340.4.1	Solyc02g078340.4.1	SL4.0ch02	1	41049571	41051969
113	S. lycopersicum	Solyc02g079180	SlHSF04	-	Solyc02g079180.1.1	Solyc02g079180.1.1	SL4.0ch02	-1	41771222	41772557
114	S. lycopersicum	Solyc02g090820	SlHSF05	-	Solyc02g090820.3.1	Solyc02g090820.3.1	SL4.0ch02	-1	50341648	50344998
115	S. lycopersicum	Solyc03g006000	SlHSF06	-	Solyc03g006000.3.1	Solyc03g006000.3.1	SL4.0ch03	1	679907	683859
116	S. lycopersicum	Solyc03g026020	SlHSF07	-	Solyc03g026020.3.1	Solyc03g026020.3.1	SL4.0ch03	1	3416861	3418590
117	S. lycopersicum	Solyc03g097120	SlHSF08	-	Solyc03g097120.3.1	Solyc03g097120.3.1	SL4.0ch03	-1	54029992	54033184
118	S. lycopersicum	Solyc04g016000	SlHSF09	-	Solyc04g016000.3.1	Solyc04g016000.3.1	SL4.0ch04	-1	6627469	6631015
119	S. lycopersicum	Solyc04g078770	SlHSF10	-	Solyc04g078770.4.1	Solyc04g078770.4.1	SL4.0ch04	1	61425384	61426701
120	S. lycopersicum	Solyc06g053960	SlHSF11	-	Solyc06g053960.3.1	Solyc06g053960.3.1	SL4.0ch06	-1	34628305	34630182
121	S. lycopersicum	Solyc06g072750	SlHSF12	-	Solyc06g072750.3.1	Solyc06g072750.3.1	SL4.0ch06	1	42530546	42533541
122	S. lycopersicum	Solyc07g040680	SlHSF13	-	Solyc07g040680.3.1	Solyc07g040680.3.1	SL4.0ch07	1	49175351	49177043
123	S. lycopersicum	Solyc07g055710	SlHSF14	-	Solyc07g055710.3.1	Solyc07g055710.3.1	SL4.0ch07	-1	63566462	63568082
124	S. lycopersicum	Solyc08g005170	SlHSF15	-	Solyc08g005170.3.1	Solyc08g005170.3.1	SL4.0ch08	-1	124897	130446
125	S. lycopersicum	Solyc08g062960	SlHSF16	-	Solyc08g062960.4.1	Solyc08g062960.4.1	SL4.0ch08	-1	50482162	50484185
126	S. lycopersicum	Solyc08g076590	SlHSF17	-	Solyc08g076590.3.1	Solyc08g076590.3.1	SL4.0ch08	-1	58656359	58660567
127	S. lycopersicum	Solyc08g080540	SlHSF18	-	Solyc08g080540.3.1	Solyc08g080540.3.1	SL4.0ch08	-1	61926877	61928263
128	S. lycopersicum	Solyc09g009100	SlHSF19	-	Solyc09g009100.4.1	Solyc09g009100.4.1	SL4.0ch09	-1	2485238	2487913
129	S. lycopersicum	Solyc09g059520	SlHSF20	-	Solyc09g059520.3.1	Solyc09g059520.3.1	SL4.0ch09	-1	50856767	50864677
130	S. lycopersicum	Solyc09g065660	SlHSF21	-	Solyc09g065660.4.1	Solyc09g065660.4.1	SL4.0ch09	1	59975274	59977539
131	S. lycopersicum	Solyc09g082670	SlHSF22	-	Solyc09g082670.3.1	Solyc09g082670.3.1	SL4.0ch09	1	64486706	64488969
132	S. lycopersicum	Solyc10g079380	SlHSF23	-	Solyc10g079380.2.1	Solyc10g079380.2.1	SL4.0ch10	1	60043047	60044358
133	S. lycopersicum	Solyc11g064990	SlHSF24	-	Solyc11g064990.2.1	Solyc11g064990.2.1	SL4.0ch11	-1	48348306	48350428
134	S. lycopersicum	Solyc12g007070	SlHSF25	-	Solyc12g007070.2.1	Solyc12g007070.2.1	SL4.0ch12	1	1518832	1520507
135	S. lycopersicum	Solyc12g098520	SlHSF26	-	Solyc12g098520.2.1	Solyc12g098520.2.1	SL4.0ch12	-1	65529871	65533759
136	V. vinifera	VIT_200s0179g00150	VvHSF01	-	VIT_200s0179g00150.1	VIT_200s0179g00150.1	chrUn	1	7416361	7418187
137	V. vinifera	VIT_201s0011g05970	VvHSF02	-	VIT_201s0011g05970.1	VIT_201s0011g05970.1	chr1	1	5753822	5757279
138	V. vinifera	VIT_202s0012g01810	VvHSF03	-	VIT_202s0012g01810.1	VIT_202s0012g01810.1	chr2	1	8223134	8234512
139	V. vinifera	VIT_202s0025g04170	VvHSF04	-	VIT_202s0025g04170.1	VIT_202s0025g04170.1	chr2	-1	3719190	3720336
140	V. vinifera	VIT_204s0008g01110	VvHSF05	-	VIT_204s0008g01110.1	VIT_204s0008g01110.1	chr4	-1	921626	923810
141	V. vinifera	VIT_205s0020g04090	VvHSF06	-	VIT_205s0020g04090.1	VIT_205s0020g04090.1	chr5	1	5751191	5752716
142	V. vinifera	VIT_206s0009g02730	VvHSF07	-	VIT_206s0009g02730.1	VIT_206s0009g02730.1	chr6	-1	15556361	15557649
143	V. vinifera	VIT_207s0031g00670	VvHSF08	-	VIT_207s0031g00670.1	VIT_207s0031g00670.1	chr7	1	16842801	16844810
144	V. vinifera	VIT_208s0007g03900	VvHSF09	-	VIT_208s0007g03900.3	VIT_208s0007g03900.3	chr8	-1	17877337	17879876
145	V. vinifera	VIT_208s0007g08750	VvHSF10	-	VIT_208s0007g08750.1	VIT_208s0007g08750.1	chr8	-1	22132437	22133451
146	V. vinifera	VIT_210s0003g01770	VvHSF11	-	VIT_210s0003g01770.1	VIT_210s0003g01770.1	chr10	-1	3230828	3232568
147	V. vinifera	VIT_210s0597g00050	VvHSF12	-	VIT_210s0597g00050.1	VIT_210s0597g00050.1	chr10	-1	1300006	1301645
148	V. vinifera	VIT_211s0016g02010	VvHSF13	-	VIT_211s0016g02010.1	VIT_211s0016g02010.1	chr11	-1	1617849	1624642
149	V. vinifera	VIT_211s0016g03940	VvHSF14	-	VIT_211s0016g03940.1	VIT_211s0016g03940.1	chr11	-1	3224092	3225166
150	V. vinifera	VIT_212s0028g01410	VvHSF15	-	VIT_212s0028g01410.1	VIT_212s0028g01410.1	chr12	1	2054982	2057590
151	V. vinifera	VIT_216s0039g01840	VvHSF16	-	VIT_216s0039g01840.1	VIT_216s0039g01840.1	chr16	1	1762792	1766229
152	V. vinifera	VIT_216s0100g00720	VvHSF17	-	VIT_216s0100g00720.1	VIT_216s0100g00720.1	chr16	-1	16197944	16198817
153	V. vinifera	VIT_218s0001g10380	VvHSF18	-	VIT_218s0001g10380.1	VIT_218s0001g10380.1	chr18	1	8708604	8709838
