## Supplementary material for "Gene prediction and evolutionary characterization of heat shock transcription factors in *Salvia miltiorrhiza*": Table S2

### Sheet: ks_ds result
Table S2. Estimates of the dates for the segmental duplication events in the HSF gene pairs in S. miltiorrhiza
NO.	Gene 1	Locus 1	Gene 2	Locus 2	Ka_NG86	Ks_NG86	Ka/Ks_NG86	T_NG86 (Mya)	dN_YN00	dS_YN00	dN/dS_YN00	T_YN00 (Mya)	Duplication tpye
1	SmHSF15_A3	GWHGAOSJ012410	SmHSF31_A3	GWHGAOSJ026491	0.3652	1.0894	0.33523	90.7833	0.3665	1.3188	0.277904	109.9	recent
2	SmHSF13_A6	GWHGAOSJ010875	SmHSF26_A6	GWHGAOSJ020379	0.3136	1.3063	0.240067	108.858	0.3152	1.31	0.240611	109.167	recent
3	SmHSF07_A7	GWHGAOSJ004649	SmHSF11_A7	GWHGAOSJ007831	0.2808	1.2697	0.221155	105.808	0.2851	1.9459	0.146513	162.158	recent
4	SmHSF10_B2	GWHGAOSJ007410	SmHSF25_B2	GWHGAOSJ018838	0.1857	1.2453	0.149121	103.775	0.1815	1.587	0.114367	132.25	recent
5	SmHSF08_B3	GWHGAOSJ004920	SmHSF33_B3	GWHGAOSJ028128	0.2068	0.9066	0.228105	75.55	0.1985	1.2176	0.163026	101.467	recent
6	SmHSF20_B5	GWHGAOSJ014740	SmHSF28_B5	GWHGAOSJ021164	0.2603	1.0602	0.24552	88.35	0.2617	1.233	0.212247	102.75	recent
7	SmHSF29_C1	GWHGAOSJ021890	SmHSF30_C1	GWHGAOSJ023505	0.3434	1.5404	0.222929	128.367	0.3421	1.6511	0.207195	137.592	recent
8	SmHSF16_A4	GWHGAOSJ014590	SmHSF27_A4	GWHGAOSJ021001	0.4455	2.6834	0.166021	223.617	0.4506	2.2602	0.199363	188.35	ancient
9	SmHSF07_A7	GWHGAOSJ004649	SmHSF26_A6	GWHGAOSJ020379	0.4209	2.366	0.177895	197.167	0.4145	3.8906	0.106539	324.217	ancient
10	SmHSF11_A7	GWHGAOSJ007831	SmHSF26_A6	GWHGAOSJ020379	0.3674	2.7262	0.134766	227.183	0.3549	3.8437	0.0923329	320.308	ancient
11	SmHSF21_B4	GWHGAOSJ015793	SmHSF34_B1	GWHGAOSJ028526	0.486	2.0436	0.237816	170.3	0.4549	3.7061	0.122744	308.842	ancient
12	SmHSF04_B2	GWHGAOSJ003446	SmHSF10_B2	GWHGAOSJ007410	0.3413	-1	-	-	0.3348	3.938	-	-	-
13	SmHSF06_B4	GWHGAOSJ004497	SmHSF21_B4	GWHGAOSJ015793	0.1398	1.0287	-	-	0.1274	3.7255	-	-	-
Ka, dN: synonymous substitution rate; Ks, dS: nonsynonymous substitution rate; T_NG86: divergence time estimated using Ks_NG86; T_YN00: divergence time estimated using dS_YN00; T=Ks/2λ or T=dS/2λ; Mya: million year ago.
