## Supplementary material for "Gene prediction and evolutionary characterization of heat shock transcription factors in *Salvia miltiorrhiza*": Table S3

### Sheet: Sheet1
Table S3. Orthologous relationships of HSF genes between S. miltiorrhiza and other five plant species.
NO.	species	Gene	S. miltiorrhiza
1	A. thaliana	AT1G32330.1	GWHGAOSJ017966
2	A. thaliana	AT1G46264.1	GWHGAOSJ004497
3	A. thaliana	AT2G26150.1	GWHGAOSJ006555
4	A. thaliana	AT2G41690.1	GWHGAOSJ004920
5	A. thaliana	AT2G41690.1	GWHGAOSJ028128
6	A. thaliana	AT3G02990.1	GWHGAOSJ008020
7	A. thaliana	AT3G22830.1	GWHGAOSJ007831
8	A. thaliana	AT3G22830.1	GWHGAOSJ010875
9	A. thaliana	AT3G22830.1	GWHGAOSJ020379
10	A. thaliana	AT3G63350.1	GWHGAOSJ004649
11	A. thaliana	AT3G63350.1	GWHGAOSJ007831
12	A. thaliana	AT4G11660.1	GWHGAOSJ003446
13	A. thaliana	AT4G13980.1	GWHGAOSJ011087
14	A. thaliana	AT4G17750.1	GWHGAOSJ017966
15	A. thaliana	AT4G18870.1	GWHGAOSJ021001
16	A. thaliana	AT4G36990.1	GWHGAOSJ028526
17	A. thaliana	AT5G03720.1	GWHGAOSJ012410
18	A. thaliana	AT5G03720.1	GWHGAOSJ026491
19	A. thaliana	AT5G16820.2	GWHGAOSJ008020
20	A. thaliana	AT5G43840.1	GWHGAOSJ010875
21	A. thaliana	AT5G45710.1	GWHGAOSJ021001
22	A. thaliana	AT5G62020.1	GWHGAOSJ007410
23	A. thaliana	AT5G62020.1	GWHGAOSJ018838
1	O. sativa	LOC_Os01g54550.1	GWHGAOSJ021001
2	O. sativa	LOC_Os02g32590.1	GWHGAOSJ026491
3	O. sativa	LOC_Os03g53340.2	GWHGAOSJ007831
4	O. sativa	LOC_Os04g48030.1	GWHGAOSJ003446
5	O. sativa	LOC_Os04g48030.1	GWHGAOSJ007410
6	O. sativa	LOC_Os07g08140.1	GWHGAOSJ004649
7	O. sativa	LOC_Os07g08140.1	GWHGAOSJ020379
8	O. sativa	LOC_Os08g36700.1	GWHGAOSJ015793
9	O. sativa	LOC_Os08g43334.1	GWHGAOSJ003446
10	O. sativa	LOC_Os09g28200.1	GWHGAOSJ015793
11	O. sativa	LOC_Os09g35790.1	GWHGAOSJ003446
12	O. sativa	LOC_Os10g28340.1	GWHGAOSJ007831
1	P. trichocarpa	Potri.001G108100.4	GWHGAOSJ003446
2	P. trichocarpa	Potri.001G108100.4	GWHGAOSJ007410
3	P. trichocarpa	Potri.001G138900.3	GWHGAOSJ017966
4	P. trichocarpa	Potri.001G320900.1	GWHGAOSJ011087
5	P. trichocarpa	Potri.002G048200.1	GWHGAOSJ004649
6	P. trichocarpa	Potri.002G048200.1	GWHGAOSJ007831
7	P. trichocarpa	Potri.002G048200.1	GWHGAOSJ020379
8	P. trichocarpa	Potri.002G124800.1	GWHGAOSJ004497
9	P. trichocarpa	Potri.002G124800.1	GWHGAOSJ015793
10	P. trichocarpa	Potri.003G095000.2	GWHGAOSJ017966
11	P. trichocarpa	Potri.004G042600.1	GWHGAOSJ014740
12	P. trichocarpa	Potri.004G042600.1	GWHGAOSJ021164
13	P. trichocarpa	Potri.004G062300.1	GWHGAOSJ014590
14	P. trichocarpa	Potri.004G062300.1	GWHGAOSJ021001
15	P. trichocarpa	Potri.005G214800.2	GWHGAOSJ004649
16	P. trichocarpa	Potri.005G214800.2	GWHGAOSJ007831
17	P. trichocarpa	Potri.006G115700.3	GWHGAOSJ012410
18	P. trichocarpa	Potri.006G148200.2	GWHGAOSJ003593
19	P. trichocarpa	Potri.006G226800.2	GWHGAOSJ003593
20	P. trichocarpa	Potri.006G226800.2	GWHGAOSJ006555
21	P. trichocarpa	Potri.007G043800.1	GWHGAOSJ028526
22	P. trichocarpa	Potri.008G136800.2	GWHGAOSJ018248
23	P. trichocarpa	Potri.008G157600.1	GWHGAOSJ010875
24	P. trichocarpa	Potri.008G157600.1	GWHGAOSJ020379
25	P. trichocarpa	Potri.010G082000.2	GWHGAOSJ010875
26	P. trichocarpa	Potri.010G082000.2	GWHGAOSJ020379
27	P. trichocarpa	Potri.010G104300.3	GWHGAOSJ018248
28	P. trichocarpa	Potri.011G051600.1	GWHGAOSJ021164
29	P. trichocarpa	Potri.011G071700.1	GWHGAOSJ014590
30	P. trichocarpa	Potri.011G071700.1	GWHGAOSJ021001
31	P. trichocarpa	Potri.012G138900.1	GWHGAOSJ007410
32	P. trichocarpa	Potri.012G138900.1	GWHGAOSJ018838
33	P. trichocarpa	Potri.014G027100.1	GWHGAOSJ004497
34	P. trichocarpa	Potri.014G027100.1	GWHGAOSJ015793
35	P. trichocarpa	Potri.015G141100.1	GWHGAOSJ007410
36	P. trichocarpa	Potri.015G141100.1	GWHGAOSJ018838
37	P. trichocarpa	Potri.016G056500.1	GWHGAOSJ004920
38	P. trichocarpa	Potri.016G056500.1	GWHGAOSJ028128
39	P. trichocarpa	Potri.017G059600.1	GWHGAOSJ011087
1	S. lycopersicum	Solyc02g072000.3.1	GWHGAOSJ014590
2	S. lycopersicum	Solyc02g072000.3.1	GWHGAOSJ021001
3	S. lycopersicum	Solyc02g078340.4.1	GWHGAOSJ014740
4	S. lycopersicum	Solyc02g078340.4.1	GWHGAOSJ021164
5	S. lycopersicum	Solyc03g006000.3.1	GWHGAOSJ021001
6	S. lycopersicum	Solyc03g026020.3.1	GWHGAOSJ003446
7	S. lycopersicum	Solyc03g026020.3.1	GWHGAOSJ007410
8	S. lycopersicum	Solyc03g026020.3.1	GWHGAOSJ018838
9	S. lycopersicum	Solyc03g097120.3.1	GWHGAOSJ008020
10	S. lycopersicum	Solyc04g016000.3.1	GWHGAOSJ004920
11	S. lycopersicum	Solyc04g016000.3.1	GWHGAOSJ028128
12	S. lycopersicum	Solyc04g078770.4.1	GWHGAOSJ004497
13	S. lycopersicum	Solyc04g078770.4.1	GWHGAOSJ015793
14	S. lycopersicum	Solyc06g053960.3.1	GWHGAOSJ010875
15	S. lycopersicum	Solyc06g053960.3.1	GWHGAOSJ020379
16	S. lycopersicum	Solyc06g072750.3.1	GWHGAOSJ008020
17	S. lycopersicum	Solyc07g040680.3.1	GWHGAOSJ003593
18	S. lycopersicum	Solyc07g055710.3.1	GWHGAOSJ014590
19	S. lycopersicum	Solyc07g055710.3.1	GWHGAOSJ017002
20	S. lycopersicum	Solyc08g005170.3.1	GWHGAOSJ008020
21	S. lycopersicum	Solyc08g005170.3.1	GWHGAOSJ017966
22	S. lycopersicum	Solyc08g062960.4.1	GWHGAOSJ003593
23	S. lycopersicum	Solyc08g062960.4.1	GWHGAOSJ006555
24	S. lycopersicum	Solyc08g076590.3.1	GWHGAOSJ017966
25	S. lycopersicum	Solyc08g080540.3.1	GWHGAOSJ003446
26	S. lycopersicum	Solyc08g080540.3.1	GWHGAOSJ007410
27	S. lycopersicum	Solyc09g009100.4.1	GWHGAOSJ012410
28	S. lycopersicum	Solyc09g065660.4.1	GWHGAOSJ004649
29	S. lycopersicum	Solyc09g065660.4.1	GWHGAOSJ007831
30	S. lycopersicum	Solyc09g065660.4.1	GWHGAOSJ020379
31	S. lycopersicum	Solyc09g082670.3.1	GWHGAOSJ010875
32	S. lycopersicum	Solyc09g082670.3.1	GWHGAOSJ020379
33	S. lycopersicum	Solyc10g079380.2.1	GWHGAOSJ004920
34	S. lycopersicum	Solyc10g079380.2.1	GWHGAOSJ028128
35	S. lycopersicum	Solyc12g098520.2.1	GWHGAOSJ011087
1	V. vinifera	VIT_200s0179g00150.2	GWHGAOSJ007831
2	V. vinifera	VIT_201s0011g05970.1	GWHGAOSJ018248
3	V. vinifera	VIT_202s0012g01810.1	GWHGAOSJ017966
4	V. vinifera	VIT_202s0025g04170.1	GWHGAOSJ003446
5	V. vinifera	VIT_204s0008g01110.1	GWHGAOSJ003593
6	V. vinifera	VIT_204s0008g01110.1	GWHGAOSJ006555
7	V. vinifera	VIT_205s0020g04090.1	GWHGAOSJ007831
8	V. vinifera	VIT_205s0020g04090.1	GWHGAOSJ010875
9	V. vinifera	VIT_207s0031g00670.1	GWHGAOSJ028526
10	V. vinifera	VIT_208s0007g03900.3	GWHGAOSJ012410
11	V. vinifera	VIT_208s0007g03900.3	GWHGAOSJ026491
12	V. vinifera	VIT_208s0007g08750.1	GWHGAOSJ004920
13	V. vinifera	VIT_208s0007g08750.1	GWHGAOSJ028128
14	V. vinifera	VIT_210s0003g01770.1	GWHGAOSJ021001
15	V. vinifera	VIT_210s0597g00050.1	GWHGAOSJ014740
16	V. vinifera	VIT_211s0016g02010.1	GWHGAOSJ003593
17	V. vinifera	VIT_211s0016g02010.1	GWHGAOSJ027753
18	V. vinifera	VIT_212s0028g01410.1	GWHGAOSJ014590
19	V. vinifera	VIT_216s0039g01840.1	GWHGAOSJ008020
20	V. vinifera	VIT_216s0100g00720.1	GWHGAOSJ007410
21	V. vinifera	VIT_216s0100g00720.1	GWHGAOSJ018838
22	V. vinifera	VIT_218s0001g10380.1	GWHGAOSJ004497
23	V. vinifera	VIT_218s0001g10380.1	GWHGAOSJ015793
