## Supplementary material for "Gene prediction and evolutionary characterization of heat shock transcription factors in *Salvia miltiorrhiza*": Table S4

### Sheet: drought
	Table S4. Log2(TPM) transcription count data for 34 HSF genes under drought stress
	Gene	SRR6813611	SRR6813609
		WT(BD)	WT(AD)
	SmHSF12_A1	3.28808	3.56079
	SmHSF23_A1	3.86774	3.95989
	SmHSF03_A2	3.51911	3.69963
	SmHSF09_A2	0.548777	0.216611
	SmHSF15_A3	0.570513	2.80999
	SmHSF31_A3	1.65796	1.73374
	SmHSF16_A4	2.42034	4.13548
	SmHSF22_A4	2.71213	4.92633
	SmHSF27_A4	4.65723	4.46949
	SmHSF14_A5	3.41796	4.25212
	SmHSF13_A6	0	0.887455
	SmHSF26_A6	0.727625	2.12488
	SmHSF02_A7	3.02342	0.84719
	SmHSF07_A7	0.864669	0.231174
	SmHSF11_A7	0	0
	SmHSF24_A8	2.2819	2.88948
	SmHSF01_A9	0.140156	3.11209
	SmHSF05_A9	3.12183	5.91945
	SmHSF17_A9	0	0
	SmHSF18_A9	0	0
	SmHSF19_A9	0	0
	SmHSF32_A9	0.324571	5.00028
	SmHSF34_B1	3.1628	4.14057
	SmHSF04_B2	1.98703	3.83343
	SmHSF10_B2	5.26748	6.07772
	SmHSF25_B2	2.29174	1.2178
	SmHSF08_B3	3.34748	4.41018
	SmHSF33_B3	5.25967	5.35849
	SmHSF06_B4	1.08875	0.243631
	SmHSF21_B4	2.73243	0.707841
	SmHSF20_B5	3.41092	2.45127
	SmHSF28_B5	0.0898259	0.116791
	SmHSF29_C1	2.13686	0.572635
	SmHSF30_C1	5.10792	6.36918
