## Supplementary material for "Gene prediction and evolutionary characterization of heat shock transcription factors in *Salvia miltiorrhiza*": Table S5

### Sheet: SA
	Table S5. Log2(TPM) transcription count data for 34 HSF genes under SA induction
	Gene	CK	SA2	SA8
	SmHSF12_A1	4.36877	4.81465	4.26229
	SmHSF23_A1	3.80826	3.19775	3.80444
	SmHSF03_A2	4.18064	4.94685	3.17667
	SmHSF09_A2	2.90864	3.47729	1.97115
	SmHSF15_A3	3.7223	3.70023	3.94048
	SmHSF31_A3	2.59664	4.05069	2.51562
	SmHSF16_A4	1.17441	0.320941	1.4198
	SmHSF22_A4	3.59006	2.66057	3.56586
	SmHSF27_A4	4.88597	6.23429	4.99271
	SmHSF14_A5	3.29809	3.32714	3.38246
	SmHSF13_A6	0	0	0
	SmHSF26_A6	4.01468	5.19913	4.23916
	SmHSF02_A7	3.20723	4.61779	2.35821
	SmHSF07_A7	0.733895	1.329	0.858343
	SmHSF11_A7	0	0	0
	SmHSF24_A8	2.62758	2.98738	2.73972
	SmHSF01_A9	0.0408135	0.11395	0.144722
	SmHSF05_A9	3.7427	4.38807	3.78656
	SmHSF17_A9	0	0	0
	SmHSF18_A9	0.0894988	0.0571614	0.171945
	SmHSF19_A9	0	0	0
	SmHSF32_A9	1.39854	2.03335	2.1525
	SmHSF34_B1	5.15089	6.16267	5.10332
	SmHSF04_B2	5.40765	6.0443	4.89376
	SmHSF10_B2	5.46714	5.89199	4.63535
	SmHSF25_B2	5.62444	6.28064	4.87175
	SmHSF08_B3	5.3229	4.6445	4.91475
	SmHSF33_B3	6.63154	5.93924	6.96821
	SmHSF06_B4	1.88447	1.18534	0.903949
	SmHSF21_B4	0.524162	0.0530571	0.0240248
	SmHSF20_B5	4.12741	4.56681	5.49255
	SmHSF28_B5	5.17671	5.07958	5.05644
	SmHSF29_C1	0.207056	0.145153	0.105803
	SmHSF30_C1	2.73724	2.49055	2.90255
